# Transposable elements in the genome of the lichen-forming fungus *Umbilicaria pustulata*, and their distribution in different climate zones along elevation

**DOI:** 10.1101/2021.06.24.448634

**Authors:** Francesco Dal Grande, Veronique Jamilloux, Nathalie Choisne, Anjuli Calchera, Malte Petersen, Meike Schulz, Maria A. Nilsson, Imke Schmitt

## Abstract

**Background:** Transposable elements (TEs) are an important source of genome plasticity across the tree of life. Accumulating evidence suggests that TEs may not be randomly distributed in the genome. Drift and natural selection are important forces shaping TE distribution and accumulation, acting directly on the TE element or indirectly on the host species. Fungi, with their multifaceted phenotypic diversity and relatively small genome size, are ideal models to study the role of TEs in genome evolution and their impact on the host’s ecological and life history traits. Here we present an account of all TEs found in a high-quality reference genome of the lichen-forming fungus *Umbilicaria pustulata*, a macrolichen species comprising two climatic ecotypes: Mediterranean and cold-temperate. We trace the occurrence of the newly identified TEs in populations along three replicated elevation gradients using a Pool-Seq approach, to identify TE insertions of potential adaptive significance.

**Results:** We found that TEs cover 21.26 % of the 32.9 Mbp genome, with LTR Gypsy and Copia clades being the most common TEs. Out of a total of 182 TE copies we identified 28 insertions displaying consistent insertion frequency differences between the two host ecotypes across the elevation gradients. Most of the highly differentiated insertions were located near genes, indicating a putative function.

**Conclusions:** This pioneering study into the content and climate niche-specific distribution of TEs in a lichen-forming fungus contributes to understanding the roles of TEs in fungal evolution. Particularly, it may serve as a foundation for assessing the impact of TE dynamics on fungal adaptation to the abiotic environment, and the impact of TE activity on the evolution and maintenance of a symbiotic lifestyle.
