## Supplementary Table 3 for "Transposable elements in the genome of the lichen-forming fungus *Umbilicaria pustulata*, and their distribution in different climate zones along elevation"

### Sheet: Sheet1
Supplementary Table 3A. TE loci significantly differentiated between U. pustulata ecotypes (hdTEs) and genes in their proximity (1 Kbp up- downstream from TE insertion).
Within gene	TE family	TE class	scaffold	Gene start	Gene end	Overlap length	Gene ID	Gene annotation	location within gene	TE start	TE end	TE insertion Length	Identity vs consensus	Length Coverage vs consensus
yes	Helitron_06	DNA	scaffold_1	2425816	2427919	2103	FUN_00817	peptidase s9	in CDS [2426643-2426680][2426862-2427771]	2426652	2427031	379	92.7	6.22638
yes	Copia_10	LTR	scaffold_2	2621785	2623152	1021	FUN_01935	FAD binding domain	in start_CDS [2621785→2621785-2621890]	2619247	2621806	2559	99	48.715
no	Copia_15	LTR	scaffold_2	1878951	1883318	751	FUN_01718	alpha beta-Hydrolase		1878180	1878702	522	98.7	10.0288
no	Copia_07	LTR	scaffold_2	2632582	2633691	912	FUN_01936	serine threonine kinase		2626908	2632494	5586	96.4	99.519
no	Copia_06	LTR	scaffold_3	1093885	1095706	628	FUN_02312	MFS general substrate transporter		1087193	1093513	6320	97.1	99.8578
no	Copia_11	LTR	scaffold_3	1339993	1341842	582	FUN_02373	Clr5 domain		1342260	1342424	164	97.6	2.98182
no	TIR_04	DNA	scaffold_5	381624	385494	22	FUN_04074	Rho GTPase activator (Sac7)		378867	380646	1779	98	97.9086
no	TIR_04	DNA	scaffold_5	377357	378832	965	FUN_04073	general substrate transporter		378867	380646	1779	98	97.9086
no	MITE_03	DNA	scaffold_6	917876	919699	894	FUN_04844	aspartokinase		917226	917770	544	100	98.7296
no	Helitron_06	DNA	scaffold_6	1288346	1292413	483	FUN_04940	oxysterol binding		1281780	1287829	6049	99.4	99.3757
no	Helitron_06	DNA	scaffold_6	1279626	1281474	694	FUN_04939	plasmid p 4b orf-3 family		1281780	1287829	6049	99.4	99.3757
no	Unknown_06	unknown	scaffold_7	1767066	1768204	345	FUN_06217	Inositol-pentakisphosphate 2-kinase		1765122	1766411	1289	96.9	99.2302
no	Helitron_06	DNA	scaffold_8	938402	939763	845	FUN_06446	acid protease		932211	938247	6036	99.4	99.1621
no	Copia_11	LTR	scaffold_9	123380	125173	866	FUN_03377	hypothetical protein		123082	123246	164	92.2	2.98182
no	TIR_09	DNA	scaffold_10	1059090	1059407	209	FUN_05457	ABC transporter substrate-binding		1057048	1058299	1251	99	99.5227
no	TIR_09	DNA	scaffold_10	1058325	1059077	752	FUN_05456	nb-arc and tpr domain		1057048	1058299	1251	99	99.5227
no	Copia_14	LTR	scaffold_11	106439	107606	577	FUN_07132	pq loop repeat		105813	106016	203	86.6	3.65964
no	Copia_14	LTR	scaffold_11	104872	105408	536	FUN_07131			105813	106016	203	86.6	3.65964
no	TIR_07	DNA	scaffold_11	428924	430300	931	FUN_07153	dna pantothenate metabolism flavo		427279	428855	1576	97.9	100.896
no	Unknown_06	unknown	scaffold_11	1060064	1060496	213	FUN_07303	conidiation-specific		1057989	1059277	1288	96.9	99.1532
no	Copia_07	LTR	scaffold_11	1175407	1176498	7	FUN_07338	exosome complex component fungi type		1177491	1183087	5596	98.5	99.6971
no	Copia_07	LTR	scaffold_11	1183791	1184144	296	FUN_07339	amidoligase enzyme		1177491	1183087	5596	98.5	99.6971
no	Unknown_06	unknown	scaffold_17	538975	541533	758	FUN_08825	hypothetical protein		541775	542887	1112	97.2	85.6043
no	PiggyBac_01	DNA	scaffold_21	63145	64113	642	FUN_09125	short-chain dehydrogenase		60707	62787	2080	98.9	99.9039
no	PiggyBac_01	DNA	scaffold_21	56702	59908	201	FUN_09124	alkaline phosphatase		60707	62787	2080	98.9	99.9039
no_overlap	Copia_16	LTR								721153	721645	492	98.2	8.9422
no	TIR_06	DNA	scaffold_10	1052572	1053864	5	FUN_05455	hypothetical protein		1054859	1056782	1923	100	99.8961
no_overlap	Copia_04	LTR								171057	172755	1698	99.3	33.2941
no	Copia_08	LTR	scaffold_1	3272705	3273088	383	FUN_01123	GPI ethanolamine phosphate		3267434	3272394	4960	99.4	99.8792
no	Copia_08	LTR	scaffold_1	3265774	3266973	539	FUN_01122	hypothetical protein		3267434	3272394	4960	99.4	99.8792
no	Copia_04	LTR	scaffold_2	2372829	2373658	117	FUN_01854	short-chain dehydrogenase		2366854	2371946	5092	99.7	99.8431
no	Copia_08	LTR	scaffold_3	1516258	1518138	179	FUN_02431	amidophosphoribosyltransferase		1518959	1523918	4959	99.6	99.859
no	Copia_08	LTR	scaffold_3	1524045	1525598	873	FUN_02432	DNA glycosylase		1518959	1523918	4959	99.6	99.859
no	Copia_03	LTR	scaffold_6	342381	342644	263	FUN_04644	Alanine--tRNA ligase, partial		336927	342088	5161	99.8	99.9226
no	Copia_11	LTR	scaffold_9	1438746	1440462	498	FUN_03858	NADP-specific glutamate dehydrogenase		1440964	1446455	5491	99.5	99.8364
no	Copia_11	LTR	scaffold_9	1447196	1448687	259	FUN_03859	probable cytochrome P450 52A12		1440964	1446455	5491	99.5	99.8364
no	Copia_06	LTR	scaffold_28	94069	94824	684	FUN_09793	F-box domain-containing		87562	93753	6191	98.7	97.8196
Supplementary Table 3B. Remaining TE insertions within populations and genes in their proximity.
Within gene	TE family	TE class	scaffold	Gene start	Gene end	Overlap length	Gene ID	Gene annotation	location within gene	TE start	TE end	TE insertion Length
no	Copia_07	LTR	scaffold_1	25396	27703	909	FUN_00003	glutamate synthase		26396	26703	307
no	Copia_11	LTR	scaffold_1	240372	242535	577	FUN_00049	ap-3 complex subunit delta		241372	241535	163
yes	TIR_17	DNA	scaffold_1	745012	747234	1545	FUN_00207	glycoside hydrolase	in CDS [745465-746312]	746012	746234	222
no	Unknown_01	unknown	scaffold_1	890250	892372	8	FUN_00260	ubiquinone menaquinone biosynthesis-related		891250	891372	122
yes	Tc1Mar_03	DNA	scaffold_1	1062411	1064549	957	FUN_00318	dihydrodipicolinate synthetase	in CDS [1063377-1064153]	1063411	1063549	138
no	TIR_14	DNA	scaffold_1	1148294	1150529	709	FUN_00344	cation efflux		1149294	1149529	235
no	TIR_14	DNA	scaffold_1	1148294	1150529	632	FUN_00345	Domain of unknown function		1149294	1149529	235
no	Copia_15	LTR	scaffold_1	1661664	1665508	476	FUN_00553	cytochrome p450		1662664	1664508	1844
no	Helitron_03	DNA	scaffold_1	1674869	1677248	198	FUN_00557	sister chromatid cohesion acetyltransferase Eco1		1675869	1676248	379
no	Helitron_05	DNA	scaffold_1	1859251	1861726	410	FUN_00617	l-lactate dehydrogenase		1860251	1860726	475
no	Helitron_03	DNA	scaffold_1	1926400	1928530	315	FUN_00643	Short chain dehydrogenase		1927400	1927530	130
no	Helitron_03	DNA	scaffold_1	1926400	1928530	255	FUN_00645	hypothetical protein		1927400	1927530	130
yes	Helitron_03	DNA	scaffold_1	1926400	1928530	818	FUN_00644	NAD(P)-binding	in CDS [1927324-1928040]	1927400	1927530	130
no	Copia_07	LTR	scaffold_1	1942817	1944966	108	FUN_00652	sam binding domain-containing containing		1943817	1943966	149
no	TIR_17	DNA	scaffold_1	2234424	2236683	868	FUN_00751	hypothetical protein		2235424	2235683	259
yes	TIR_17	DNA	scaffold_1	2234424	2236683	311	FUN_00750	hypothetical protein	in start_CDS [2235454→2235765]	2235424	2235683	259
no	Copia_10	LTR	scaffold_1	2657667	2659811	153	FUN_00895			2658667	2658811	144
no	Copia_05	LTR	scaffold_1	2780715	2782844	425	FUN_00943	deoxyribodipyrimidine photo-lyase		2781715	2781844	129
no	Copia_10	LTR	scaffold_1	2874804	2876914	773	FUN_00980	hypothetical protein		2875804	2875914	110
no	Copia_10	LTR	scaffold_1	2874804	2876914	624	FUN_00981	CK1 CK1 kinase		2875804	2875914	110
no	Helitron_06	DNA	scaffold_2	311067	313353	40	FUN_01213	serine threonine		312067	312353	286
no	Helitron_06	DNA	scaffold_2	834832	837058	861	FUN_01348	duf1295-domain-containing		835832	836058	226
no	Helitron_01	DNA	scaffold_2	963673	965800	8	FUN_01383	u3 small nucleolar rna-associated		964673	964800	127
no	MITE_02	DNA	scaffold_2	2046018	2048249	283	FUN_01787	Cytochrome P450		2047018	2047249	231
no	Copia_24	LTR	scaffold_2	2054880	2057413	658	FUN_01788	integral membrane		2055880	2056413	533
no	TIR_03	DNA	scaffold_2	2419284	2421496	33	FUN_01869	salicylate hydroxylase		2420284	2420496	212
no	Helitron_06	DNA	scaffold_2	2424499	2426883	679	FUN_01871	Senescence spartin-associated		2425499	2425883	384
no	Gypsy_09	LTR	scaffold_2	2467175	2470620	204	FUN_01887	Heterokaryon incompatibility Het-C		2468175	2469620	1445
yes	Unknown_01	unknown	scaffold_2	2486016	2489544	2877	FUN_01894	related to vegetatible incompatibility HET-E-1	in CDS [2486821-2488893]	2487016	2488544	1528
no	Copia_10	LTR	scaffold_2	2633296	2635533	395	FUN_01936	serine threonine kinase		2634296	2634533	237
no	TIR_17	DNA	scaffold_2	2700479	2702646	76	FUN_01957	adaptor complexes medium subunit family		2701479	2701646	167
yes	TIR_17	DNA	scaffold_2	2700479	2702646	1813	FUN_01956	adaptor complexes medium subunit family	in CDS [2701077-2702298]	2701479	2701646	167
no	TIR_17	DNA	scaffold_3	201155	203352	508	FUN_02055	c2h2 transcription factor		202155	202352	197
no	Copia_13	LTR	scaffold_3	221225	225897	26	FUN_02058	C2H2 finger domain		222225	224897	2672
no	Copia_13	LTR	scaffold_3	221225	225897	141	FUN_02060	acid protease		222225	224897	2672
no	Unknown_01	unknown	scaffold_3	256843	261243	147	FUN_02077	DNA mismatch repair msh-2		257843	260243	2400
no	Gypsy_11	LTR	scaffold_3	324580	326921	953	FUN_02102	Nucleotidyl transferase domain		325580	325921	341
no	Gypsy_11	LTR	scaffold_3	324580	326921	99	FUN_02103	camp-dependent kinase regulatory subunit		325580	325921	341
no	Copia_05	LTR	scaffold_3	461220	464622	861	FUN_02127	N-terminal domain		462220	463622	1402
no	Copia_06	LTR	scaffold_3	657266	659560	437	FUN_02192	ATP-dependent DNA helicase		658266	658560	294
no	LARD_01	nonLTR	scaffold_3	713413	718479	308	FUN_02209	WD40 YVTN repeat-like-containing domain		714413	717479	3066
no	LARD_01	nonLTR	scaffold_3	860144	864283	353	FUN_02250	Elongator complex 1		861144	863283	2139
no	Helitron_05	DNA	scaffold_3	956718	959135	132	FUN_02285	oligopeptide transporter		957718	958135	417
no	Unknown_01	unknown	scaffold_3	1299335	1302224	370	FUN_02362	lipid A biosynthesis lauroyl acyltransferase		1300335	1301224	889
no	Unknown_01	unknown	scaffold_3	1299335	1302224	1968	FUN_02363	WD40 repeat		1300335	1301224	889
no	LTR_13	LTR	scaffold_3	1303851	1306023	897	FUN_02364	kinase-like domain		1304851	1305023	172
no	LTR_13	LTR	scaffold_3	1303851	1306023	865	FUN_02365	hypothetical protein		1304851	1305023	172
no	Gypsy_13	LTR	scaffold_4	29269	32979	709	FUN_02705	cytochrome p450		30269	31979	1710
no	Copia_18	LTR	scaffold_4	237661	239868	413	FUN_02768	hypothetical protein		238661	238868	207
no	Copia_18	LTR	scaffold_4	237661	239868	468	FUN_02769	phosphoribosyl transferase domain		238661	238868	207
no	Copia_18	LTR	scaffold_4	237661	239868	204	FUN_02767	Protein of unknown function DUF3328		238661	238868	207
no	Copia_10	LTR	scaffold_4	443530	445707	970	FUN_02833	ankyrin repeat		444530	444707	177
no	Copia_10	LTR	scaffold_4	467307	469488	724	FUN_02844	ankyrin repeat-containing		468307	468488	181
no	Unknown_07	unknown	scaffold_4	676787	679683	711	FUN_02893	C3HC zinc finger domain-containing		677787	678683	896
no	Unknown_05	unknown	scaffold_4	1569870	1572326	838	FUN_03193	hypothetical protein		1570870	1571326	456
no	Copia_01	LTR	scaffold_4	1821443	1824581	49	FUN_03259	Splicing factor spf30		1822443	1823581	1138
yes	Unknown_12	unknown	scaffold_4	2007257	2011332	1361	FUN_03316	HTH -type DNA-binding domain	in CDS [2008375-2008513][2008645 -2008954]	2008257	2010332	2075
no	Unknown_04	unknown	scaffold_4	2033890	2036382	602	FUN_03325	Ankyrin repeat-containing domain		2034890	2035382	492
no	Copia_10	LTR	scaffold_5	241128	243377	72	FUN_04030	conserved hypothetical protein		242128	242377	249
no	Copia_10	LTR	scaffold_5	241128	243377	380	FUN_04029	acetylglutamate kinase		242128	242377	249
no	Copia_07	LTR	scaffold_5	427430	429586	543	FUN_04090	formylmethionine deformylase		428430	428586	156
no	Copia_07	LTR	scaffold_5	427430	429586	290	FUN_04091	Peptidase Pab87- C-terminal		428430	428586	156
no	TIR_14	DNA	scaffold_5	494677	496933	514	FUN_04117	Ribosomal mitochondria		495677	495933	256
no	TIR_14	DNA	scaffold_5	494677	496933	717	FUN_04118	3-ketoacyl- thiolase B		495677	495933	256
yes	Copia_02	LTR	scaffold_5	587849	590133	803	FUN_04147	sR factor	in CDS [589006-589809]	588849	589133	284
yes	TIR_17	DNA	scaffold_5	710554	712791	2237	FUN_04189	eukaryotic translation initiation factor subunit eIF-4F	in CDS [710926-713694]	711554	711791	237
no	Copia_05	LTR	scaffold_5	864220	866386	497	FUN_04230	IBR domain-containing		865220	865386	166
yes	Copia_05	LTR	scaffold_5	864220	866386	470	FUN_04231	Type 1 glutamine amidotransferase (GATase1)	in CDS [865352-865822]	865220	865386	166
no	MITE_03	DNA	scaffold_5	1123765	1125986	87	FUN_04317			1124765	1124986	221
yes	MITE_03	DNA	scaffold_5	1123765	1125986	1157	FUN_04318	AAA family ATPase	in CDS [1124829-1125722]	1124765	1124986	221
no	TIR_08	DNA	scaffold_5	1174852	1177160	480	FUN_04340	ras-like gtp-binding		1175852	1176160	308
no	TIR_08	DNA	scaffold_5	1174852	1177160	294	FUN_04339	L-amino acid oxidase		1175852	1176160	308
no	HAT_01	DNA	scaffold_5	1693299	1695562	291	FUN_04480	pigment biosynthesis ayg1		1694299	1694562	263
no	Helitron_02	DNA	scaffold_3	2046819	2049106	104	FUN_02593	hypothetical protein		2047819	2048106	287
no	Copia_18	LTR	scaffold_6	358477	360685	345	FUN_04649	hypothetical protein		359477	359685	208
no	Copia_08	LTR	scaffold_6	704592	707278	725	FUN_04761	xaa-pro aminopeptidase		705592	706278	686
no	Copia_08	LTR	scaffold_6	704592	707278	298	FUN_04760	Trypsin-like cysteine serine peptidase domain		705592	706278	686
no	Gypsy_01	LTR	scaffold_6	940503	942797	340	FUN_04850	myosin MYO2		941503	941797	294
no	Gypsy_01	LTR	scaffold_6	940503	942797	259	FUN_04851	hypothetical protein		941503	941797	294
no	Gypsy_03	LTR	scaffold_6	1219576	1222024	87	FUN_04924	hypothetical protein		1220576	1221024	448
no	Gypsy_03	LTR	scaffold_6	1219576	1222024	220	FUN_04925	PAB-dependent poly(A)-specific ribonuclease subunit PAN3		1220576	1221024	448
no	Unknown_01	unknown	scaffold_6	1482894	1488268	99	FUN_05002	MFS quinate transporter		1483894	1487268	3374
no	LTR_13	LTR	scaffold_6	1531312	1533668	7	FUN_05022	choline dehydrogenase		1532312	1532668	356
no	TIR_17	DNA	scaffold_7	560884	563084	756	FUN_05878	Neutral alkaline nonlysosomal ceramidase		561884	562084	200
no	LTR_10	LTR	scaffold_8	76737	78952	483	FUN_06242	probable transposable element		77737	77952	215
yes	LTR_10	LTR	scaffold_8	76737	78952	914	FUN_06243	probable transposable element	in CDS [77815-78729]	77737	77952	215
no	Copia_05	LTR	scaffold_8	230102	237656	641	FUN_06277	NAD dependent epimerase dehydratase family		231102	236656	5554
no	TIR_17	DNA	scaffold_9	47270	49470	258	FUN_03361	SH3 domain		48270	48470	200
yes	TIR_17	DNA	scaffold_9	47270	49470	909	FUN_03362	AT DNA-binding motif	in CDS [48270-48946]	48270	48470	200
yes	Copia_07	LTR	scaffold_9	175699	177982	1760	FUN_03395	mfs monocarboxylate transporter	in intron [176597-177221]	176699	176982	283
no	Gypsy_05	LTR	scaffold_9	721667	724052	466	FUN_03606	NADH-quinone oxidoreductase		722667	723052	385
no	Helitron_06	DNA	scaffold_9	874467	877519	223	FUN_03675	Tail specific protease		875467	876519	1052
no	TIR_10	DNA	scaffold_9	1057361	1059750	819	FUN_03728	related to DUF887 domain		1058361	1058750	389
no	TIR_10	DNA	scaffold_9	1057361	1059750	440	FUN_03727	BTB POZ-like		1058361	1058750	389
no	Unknown_03	unknown	scaffold_9	1063132	1065553	606	FUN_03729	glycoside hydrolase family		1064132	1064553	421
no	Gypsy_03	LTR	scaffold_9	1177413	1179616	733	FUN_03764	folylpolyglutamate synthase		1178413	1178616	203
no	Gypsy_03	LTR	scaffold_9	1177839	1180213	307	FUN_03764	folylpolyglutamate synthase		1178839	1179213	374
no	Unknown_08	unknown	scaffold_9	1203332	1206541	768	FUN_03776	RNA polymerase I specific transcription initiation factor		1204332	1205541	1209
no	Copia_10	LTR	scaffold_9	1392535	1394761	801	FUN_03844	Ankyrin repeat-containing domain		1393535	1393761	226
no	Copia_11	LTR	scaffold_9	1507838	1510218	694	FUN_03881	Class II aldolase adducin N-terminal		1508838	1509218	380
no	LTR_13	LTR	scaffold_10	369966	372309	382	FUN_05255	cytochrome P450		370966	371309	343
no	LTR_13	LTR	scaffold_10	595894	598237	694	FUN_05315	cfem domain-containing		596894	597237	343
no	Copia_18	LTR	scaffold_10	755458	757658	288	FUN_05371	PEBP		756458	756658	200
no	Gypsy_20	LTR	scaffold_10	804754	809780	895	FUN_05378	DASH complex subunit Ask1		805754	808780	3026
no	Gypsy_20	LTR	scaffold_10	804754	809780	382	FUN_05377	uncharacterized protein		805754	808780	3026
no	TIR_06	DNA	scaffold_10	1053859	1057782	5	FUN_05455	hypothetical protein		1054859	1056782	1923
no	Copia_14	LTR	scaffold_10	1113729	1115939	54	FUN_05471	short-chain dehydrogenase		1114729	1114939	210
no	Copia_10	LTR	scaffold_10	1362909	1365150	551	FUN_05550	FAD binding domain containing		1363909	1364150	241
no	Helitron_02	DNA	scaffold_10	1444176	1446873	499	FUN_05580	MULTISPECIES: bifunctional murein DD-endopeptidase murein LD-carboxypeptidase		1445176	1445873	697
no	Helitron_05	DNA	scaffold_11	52184	54973	491	FUN_07128	threonine synthase		53184	53973	789
no	Helitron_05	DNA	scaffold_11	52184	54973	127	FUN_07127	threonine synthase		53184	53973	789
no	LARD_01	nonLTR	scaffold_11	103285	105685	536	FUN_07131			104285	104685	400
no	LTR_13	LTR	scaffold_11	306916	309204	196	FUN_07140	Salicylate hydroxylase		307916	308204	288
no	Copia_15	LTR	scaffold_11	438457	440697	464	FUN_07158	beta-lactamase family		439457	439697	240
no	Copia_15	LTR	scaffold_11	438457	440697	576	FUN_07157	P-loop containing nucleoside triphosphate hydrolase		439457	439697	240
no	Unknown_01	unknown	scaffold_11	574318	576525	634	FUN_07205	lacto-N-biosidase		575318	575525	207
no	Unknown_01	unknown	scaffold_11	574318	576525	628	FUN_07204	ring finger ubiquitin ligase		575318	575525	207
no	MITE_03	DNA	scaffold_11	732738	735068	487	FUN_07262	MFS general substrate transporter		733738	734068	330
no	TIR_17	DNA	scaffold_11	1145001	1147454	683	FUN_07327	Salicylate hydroxylase		1146001	1146454	453
no	Copia_10	LTR	scaffold_11	1621668	1623907	454	FUN_07474	fungal fucose-specific lectin domain-containing		1622668	1622907	239
no	LARD_01	nonLTR	scaffold_12	79940	83382	365	FUN_06721	hypothetical protein		80940	82382	1442
no	LARD_01	nonLTR	scaffold_12	79940	83382	503	FUN_06722	major facilitator superfamily MFS_1		80940	82382	1442
yes	TIR_17	DNA	scaffold_12	641172	643352	943	FUN_06832	Casein kinase phospho PP28	in CDS [642173-642761]	642172	642352	180
no	Copia_18	LTR	scaffold_12	682750	684955	606	FUN_06845	aspartic-type endopeptidase		683750	683955	205
no	Copia_18	LTR	scaffold_12	682750	684955	671	FUN_06846	Cytidine deaminase-like		683750	683955	205
no	Copia_15	LTR	scaffold_12	801951	804745	463	FUN_06891	related to nitrate assimilation regulatory nirA		802951	803745	794
no	TIR_16	DNA	scaffold_12	996531	998948	893	FUN_06966	r3h and g-patch domain-containing		997531	997948	417
yes	Tc1Mar_03	DNA	scaffold_12	1441910	1444205	1319	FUN_07074	family transcriptional regulator	in CDS [1440452-1443229]	1442910	1443205	295
no	LTR_11	LTR	scaffold_13	38475	42062	307	FUN_07503	related to heat shock 67B2		39475	41062	1587
no	LTR_11	LTR	scaffold_13	38475	42062	770	FUN_07501	spc97 spc98 family		39475	41062	1587
no	Copia_11	LTR	scaffold_13	264591	267679	408	FUN_07561	hypothetical protein		265591	266679	1088
no	Copia_11	LTR	scaffold_13	264591	267679	61	FUN_07562	Na+ H+ antiporter Nha1		265591	266679	1088
no	TIR_10	DNA	scaffold_13	700320	702550	482	FUN_07680	hypothetical protein		701320	701550	230
no	TIR_10	DNA	scaffold_13	700320	702550	650	FUN_07679	OHCU decarboxylase		701320	701550	230
no	Unknown_01	unknown	scaffold_13	824107	826325	384	FUN_07731	choline transport		825107	825325	218
no	Unknown_01	unknown	scaffold_13	824107	826325	657	FUN_07730			825107	825325	218
no	Copia_07	LTR	scaffold_14	10549	12837	354	FUN_07819	alpha beta hydrolase		11549	11837	288
yes	Copia_07	LTR	scaffold_14	10549	12837	691	FUN_07820	UMTA methyltransferase family	in CDS [11747-11880]	11549	11837	288
yes	TIR_10	DNA	scaffold_14	161751	165103	3068	FUN_07873	dependent receptor	in intron [162265-164729]	162751	164103	1352
no	Copia_13	LTR	scaffold_14	186754	190948	615	FUN_07881	hypothetical protein		187754	189948	2194
no	TIR_03	DNA	scaffold_14	642972	645195	989	FUN_08060	phytoene dehydrogenase		643972	644195	223
no	Copia_18	LTR	scaffold_14	812021	814672	112	FUN_08128	RNA polymerase II-associated 3		813021	813672	651
no	Copia_18	LTR	scaffold_14	812021	814672	497	FUN_08129	hypothetical protein		813021	813672	651
no	Helitron_06	DNA	scaffold_15	56198	58401	428	FUN_08168	cryptochrome photolyase fad-binding domain-containing		57198	57401	203
no	MITE_02	DNA	scaffold_15	234852	237078	384	FUN_08235	cytochrome P450 alkane hydroxylase		235852	236078	226
no	TIR_17	DNA	scaffold_16	265411	267608	275	FUN_08500	atp-dependent rna helicase dbp4		266411	266608	197
no	TIR_17	DNA	scaffold_16	265411	267608	587	FUN_08498	related to NUP49 Nuclear pore		266411	266608	197
yes	TIR_17	DNA	scaffold_16	265411	267608	840	FUN_08499	like subfamily C member 8	in CDS [266321-266873]	266411	266608	197
no	Unknown_04	unknown	scaffold_17	66511	68910	318	FUN_08662	short chain dehydrogenase		67511	67910	399
no	Unknown_04	unknown	scaffold_17	66511	68910	162	FUN_08660	glutamyl-trna amidotransferase subunit a		67511	67910	399
yes	Unknown_04	unknown	scaffold_17	66511	68910	596	FUN_08661	methionyl-tRNA formyltransferase	in CDS [67434-67798]	67511	67910	399
no	Gypsy_03	LTR	scaffold_17	90456	92612	400	FUN_08670	ectropic viral integration site 2A		91456	91612	156
no	Unknown_03	unknown	scaffold_17	256238	258482	632	FUN_08722	Alpha Beta hydrolase		257238	257482	244
no	Gypsy_11	LTR	scaffold_19	100568	102883	159	FUN_09013	imidazoleglycerol-phosphate dehydratase		101568	101883	315
no	Gypsy_11	LTR	scaffold_19	100568	102883	500	FUN_09014	Potassium channel tetramerisation-type BTB domain		101568	101883	315
yes	TIR_03	DNA	scaffold_19	299184	301744	1362	FUN_09082	hypothetical protein	in CDS [300297-300546]	300184	300744	560
no	TIR_17	DNA	scaffold_20	257475	259696	780	FUN_09284	atp-dependent rna helicase dbp8		258475	258696	221
yes	TIR_17	DNA	scaffold_20	257475	259696	1366	FUN_09283	Ribonuclease H-like domain	in CDS [258314-258841]	258475	258696	221
no	MITE_02	DNA	scaffold_21	67190	69423	481	FUN_09127	N-terminal domain		68190	68423	233
no	MITE_02	DNA	scaffold_21	67190	69423	537	FUN_09128	polyketide synthase		68190	68423	233
yes	TIR_17	DNA	scaffold_21	235583	237801	1231	FUN_09163	heat shock Hsp88	in CDS [236570-236902]	236583	236801	218
yes	Copia_08	LTR	scaffold_21	308853	311415	307	FUN_09190	quinone oxidoreductase	last CDS till end [309748-309877]	309853	310415	562
no	Unknown_01	unknown	scaffold_21	357145	360408	197	FUN_09204	hypothetical protein		358145	359408	1263
no	Copia_18	LTR	scaffold_22	402203	404655	420	FUN_09537	sidekick isoform X1		403203	403655	452
no	Helitron_06	DNA	scaffold_23	351691	354026	492	FUN_08960	glycerate kinase		352691	353026	335
no	Copia_05	LTR	scaffold_24	263287	270702	117	FUN_09605	MFS transporter		264287	269702	5415
no	TIR_17	DNA	scaffold_26	20664	22906	29	FUN_09623	RNA polymerase III transcription factor		21664	21906	242
yes	TIR_17	DNA	scaffold_26	20664	22906	824	FUN_09622	DUF572-domain-containing	in CDS [21306-22130]	21664	21906	242
no	Copia_01	LTR	scaffold_27	23384	25759	315	FUN_09730	hypothetical protein THITE_2121132		24384	24759	375
no	Copia_01	LTR	scaffold_27	23384	25759	685	FUN_09731	related to mitotic and DNA damage checkpoint hus1		24384	24759	375
no	Copia_07	LTR	scaffold_9	1492428	1494614	2	FUN_03877	40-residue YVTN family beta-propeller repeat-containing		1493428	1493614	186
no	Copia_07	LTR	scaffold_9	1492428	1494614	163	FUN_03878	FAD NAD P-binding domain-containing		1493428	1493614	186
no	TIR_17	DNA	scaffold_30	58112	60766	50	FUN_09840	nad dependent epimerase dehydratase		59112	59766	654
no	TIR_17	DNA	scaffold_30	58112	60766	763	FUN_09839	geranylgeranyl pyrophosphate synthetase		59112	59766	654
no_overlap	Unknown_11	unknown								604002	604125	123
no_overlap	TIR_02	DNA								875523	876024	501
no_overlap	Gypsy_15	LTR								1679116	1679424	308
no_overlap	TIR_06	DNA								422736	424642	1906
no_overlap	LTR_03	LTR								1009626	1011049	1423
no_overlap	Unknown_10	unknown								1610040	1610242	202
no_overlap	Copia_13	LTR								2048124	2048506	382
no_overlap	Helitron_03	DNA								1343386	1343938	552
no_overlap	LTR_09	LTR								81760	82105	345
no_overlap	Gypsy_16	LTR								868609	869639	1030
no_overlap	Copia_02	LTR								870828	870951	123
no_overlap	MITE_02	DNA								772343	772620	277
no_overlap	Helitron_06	DNA								1257313	1257817	504
no_overlap	Copia_10	LTR								1502784	1502984	200
no_overlap	Copia_10	LTR								1166292	1166513	221
no_overlap	Helitron_02	DNA								640336	640940	604
no_overlap	Gypsy_11	LTR								583278	584714	1436
no_overlap	Gypsy_11	LTR								585081	586228	1147
no_overlap	LARD_01	nonLTR								212932	213147	215
no_overlap	Unknown_08	unknown								578717	579926	1209
no_overlap	LINE_03	nonLTR								120322	121495	1173
no_overlap	Gypsy_07	LTR								687393	688248	855
no_overlap	TIR_14	DNA								393686	393947	261
no_overlap	Helitron_06	DNA								59305	60298	993
no_overlap	Helitron_06	DNA								357640	357884	244
no_overlap	LTR_09	LTR								415865	416127	262
no_overlap	Unknown_01	unknown								205125	205687	562
no_overlap	MITE_01	DNA								307166	307640	474
