## Supplementary Table 4 for "Transposable elements in the genome of the lichen-forming fungus *Umbilicaria pustulata*, and their distribution in different climate zones along elevation"

### Sheet: Sheet1
Supplementary Table 4. TE insertion frequencies in 15 natural populations across three replicated elevational gradients.
									Italy IT							Spain ESii							Spain ESi
hdTE	scaffold	TE_position	start	end	copy_length	TE_family	TE_class	orientation	IT1	IT2	IT3	IT4	IT5	IT6		ESii1	ESii2	ESii3	ESii4	ESii5	ESii6		ESi1	ESi2	ESi3
	scaffold_1	26414	26396	26703	307	Copia_07	LTR	F	0.961	1	1	1	1	1		1	0.974	1	1	1	0.961		0.951	1	0.979
	scaffold_1	241453	241372	241535	163	Copia_11	LTR	FR	0.86	0.934	0.836	0.954	0.947	0.915		0.951	0.835	0.829	0.965	0.71	0.88		0.855	0.89	0.755
	scaffold_1	604020	604002	604125	123	Unknown_11	unknown	F	0.696	0.875	0.885	0.699	0.717	0.786		0.786	0.65	0.77	0.814	0.528	0.778		0.79	0.587	0.707
	scaffold_1	746123	746012	746234	222	TIR_17	DNA	FR	0.937	0.958	1	0.924	0.942	0.937		0.986	1	0.833	1	0.958	0.96		0.931	0.938	0.845
	scaffold_1	875541	875523	876024	501	TIR_02	DNA	F	1	1	1	1	1	0.969		1	1	1	1	0.964	1		1	1	1
	scaffold_1	891311	891250	891372	122	Unknown_01	unknown	FR	0.792	0.792	0.751	0.706	0.746	0.679		0.711	0.752	0.758	0.777	0.622	0.828		0.706	0.662	0.662
	scaffold_1	1063479	1063411	1063549	138	Tc1Mar_03	DNA	FR	0.681	0.847	0.875	0.861	0.929	0.777		0.757	0.767	0.792	0.77	0.651	0.818		0.848	0.83	0.524
	scaffold_1	1149411	1149294	1149529	235	TIR_14	DNA	FR	0.993	0.978	1	0.984	0.896	1		0.978	0.982	0.955	0.984	0.892	0.928		0.961	0.955	0.9
	scaffold_1	1662684	1662664	1664508	1844	Copia_15	LTR	F	1	1	1	1	1	1		0.967	1	1	1	1	1		1	0.989	0.975
	scaffold_1	1676230	1675869	1676248	379	Helitron_03	DNA	R	0.961	0.959	0.972	1	1	0.954		1	1	0.969	1	0.977	1		1	0.965	0.961
	scaffold_1	1679406	1679116	1679424	308	Gypsy_15	LTR	R	0.975	0.954	1	0.974	1	1		1	0.972	0.967	1	0.972	1		0.984	1	0.946
	scaffold_1	1860270	1860251	1860726	475	Helitron_05	DNA	F	1	1	1	1	1	0.992		1	0.954	1	1	1	1		1	1	1
	scaffold_1	1927465	1927400	1927530	130	Helitron_03	DNA	FR	0.827	0.88	0.72	0.789	0.693	0.735		0.714	0.778	0.772	0.88	0.688	0.706		0.734	0.752	0.674
	scaffold_1	1943892	1943817	1943966	149	Copia_07	LTR	FR	0.772	0.887	0.82	0.932	0.777	0.893		0.855	0.934	0.923	0.945	0.854	0.914		0.794	0.767	0.704
	scaffold_1	2235442	2235424	2235683	259	TIR_17	DNA	FR	0.956	0.951	1	0.951	0.961	0.997		0.949	1	0.964	0.962	0.908	1		0.985	0.972	0.939
	scaffold_1	2658739	2658667	2658811	144	Copia_10	LTR	FR	0.903	0.845	0.838	0.801	0.759	0.877		0.769	0.711	0.895	0.818	0.799	0.782		0.757	0.753	0.642
	scaffold_1	2781779	2781715	2781844	129	Copia_05	LTR	FR	0.752	0.721	0.714	0.801	0.853	0.729		0.79	0.726	0.793	0.859	0.679	0.764		0.738	0.602	0.709
	scaffold_1	2875896	2875804	2875914	110	Copia_10	LTR	R	0.788	0.801	0.694	0.813	0.827	0.719		0.788	0.686	0.669	0.707	0.699	0.584		0.536	0.732	0.599
	scaffold_10	371172	370966	371309	343	LTR_13	LTR	FR	1	1	1	1	1	1		1	1	1	0.993	1	1		1	0.993	1
	scaffold_10	597218	596894	597237	343	LTR_13	LTR	R	0.97	0.941	1	1	1	1		0.877	0.877	0.939	0.974	0.939	1		0.918	0.984	1
	scaffold_10	756558	756458	756658	200	Copia_18	LTR	FR	0.917	0.89	0.774	0.952	0.928	0.961		0.869	0.984	0.919	0.914	0.848	0.917		0.91	0.861	0.772
	scaffold_10	808760	805754	808780	3026	Gypsy_20	LTR	R	1	1	1	1	1	1		1	1	1	1	1	1		1	1	1
Y	scaffold_10	1055820	1054859	1056782	1923	TIR_06	DNA	FR	0	0	0	0.009	0.1	0.164		0	0.074	0.132	0.31	0.225	0.041		0	0.086	0.124
	scaffold_10	1114834	1114729	1114939	210	Copia_14	LTR	FR	0.892	0.924	0.844	0.997	0.897	0.96		0.951	0.91	0.848	0.988	0.89	0.887		0.858	0.946	0.905
	scaffold_10	1166402	1166292	1166513	221	Copia_10	LTR	FR	0.866	1	0.953	0.952	0.956	0.961		0.936	0.877	0.939	0.984	0.917	0.92		0.908	0.949	0.839
	scaffold_10	1364029	1363909	1364150	241	Copia_10	LTR	FR	0.953	0.975	0.932	0.956	0.986	0.918		0.975	0.952	0.945	1	0.95	1		0.851	0.896	0.9
	scaffold_10	1445855	1445176	1445873	697	Helitron_02	DNA	R	1	1	1	1	1	1		1	1	1	1	1	1		1	1	1
	scaffold_11	53203	53184	53973	789	Helitron_05	DNA	F	1	1	1	1	1	1		1	1	1	1	1	1		1	1	1
	scaffold_11	104667	104285	104685	400	LARD_01	nonLTR	R	1	1	1	1	1	1		1	1	1	1	1	1		1	1	1
	scaffold_11	307934	307916	308204	288	LTR_13	LTR	F	1	0.928	0.942	1	1	1		0.926	1	1	1	0.934	1		0.972	0.982	0.964
	scaffold_11	439576	439457	439697	240	Copia_15	LTR	FR	0.927	0.97	0.961	0.985	0.949	0.942		0.972	1	0.987	0.934	0.937	0.949		0.939	0.962	0.959
	scaffold_11	575421	575318	575525	207	Unknown_01	unknown	FR	0.945	0.945	0.827	0.802	0.962	0.935		0.881	0.958	0.97	0.976	0.973	0.942		0.853	0.929	0.816
	scaffold_11	640354	640336	640940	604	Helitron_02	DNA	F	0.989	1	1	1	1	1		0.969	1	1	1	1	1		1	1	1
	scaffold_11	733756	733738	734068	330	MITE_03	DNA	F	1	1	1	1	1	0.964		0.975	1	1	1	1	1		1	1	0.97
	scaffold_11	1146015	1146001	1146454	453	TIR_17	DNA	F	1	1	1	0.982	1	1		1	1	0.98	1	1	1		1	1	1
	scaffold_11	1622788	1622668	1622907	239	Copia_10	LTR	FR	0.965	0.967	0.87	0.9	0.967	0.885		1	0.957	0.968	0.965	0.958	0.976		0.918	0.901	0.96
	scaffold_12	82363	80940	82382	1442	LARD_01	nonLTR	R	1	1	1	1	1	1		1	1	1	1	1	1		1	1	0.989
	scaffold_12	583995	583278	584714	1436	Gypsy_11	LTR	FR	1	1	1	1	1	0.987		0.99	1	1	1	1	1		1	1	1
	scaffold_12	585100	585081	586228	1147	Gypsy_11	LTR	F	1	1	1	1	1	0.985		1	1	0.98	1	1	1		0.975	1	1
	scaffold_12	642333	642172	642352	180	TIR_17	DNA	R	1	1	1	1	1	1		1	1	1	1	1	1		1	0.975	1
	scaffold_12	683852	683750	683955	205	Copia_18	LTR	FR	0.972	0.948	0.922	0.985	0.962	0.981		0.968	0.903	0.889	0.879	0.913	0.946		0.925	0.883	0.87
	scaffold_12	802969	802951	803745	794	Copia_15	LTR	F	1	0.898	0.939	0.951	0.887	1		1	1	1	1	1	1		1	1	1
	scaffold_12	997549	997531	997948	417	TIR_16	DNA	F	1	1	1	1	1	0.965		1	1	1	1	0.977	1		1	1	1
	scaffold_12	1443057	1442910	1443205	295	Tc1Mar_03	DNA	FR	0.928	0.948	0.942	0.959	1	0.981		0.96	0.982	0.934	1	0.942	0.948		0.916	1	0.955
	scaffold_13	40268	39475	41062	1587	LTR_11	LTR	FR	1	1	1	1	1	1		1	0.979	0.984	1	1	1		1	1	1
	scaffold_13	213039	212932	213147	215	LARD_01	nonLTR	FR	1	0.953	0.959	0.984	0.969	0.961		0.978	0.923	0.976	0.951	0.928	0.957		0.887	0.961	0.925
	scaffold_13	265877	265591	266679	1088	Copia_11	LTR	FR	1	0.924	1	1	1	0.988		1	1	1	0.984	0.984	1		1	0.98	1
	scaffold_13	701435	701320	701550	230	TIR_10	DNA	FR	0.956	0.953	0.972	0.936	0.875	0.971		0.983	0.919	0.936	0.972	0.881	1		0.902	0.918	0.877
	scaffold_13	825117	825107	825325	218	Unknown_01	unknown	FR	1	1	1	1	1	1		0.986	1	1	1	0.987	1		1	1	1
	scaffold_14	121478	120322	121495	1173	LINE_03	nonLTR	R	1	1	1	1	1	1		1	1	0.965	0.956	1	1		1	1	1
	scaffold_14	163300	162751	164103	1352	TIR_10	DNA	FR	1	1	1	1	1	1		0.924	1	0.974	1	1	1		0.981	0.987	1
	scaffold_14	187772	187754	189948	2194	Copia_13	LTR	F	0.997	1	1	1	0.992	1		1	0.942	0.972	0.921	0.939	1		0.98	1	1
	scaffold_14	643990	643972	644195	223	TIR_03	DNA	F	0.909	0.884	0.94	0.92	0.953	0.846		0.882	1	0.96	1	0.844	0.969		0.949	0.893	0.875
	scaffold_14	813654	813021	813672	651	Copia_18	LTR	R	1	1	1	1	1	1		1	1	1	1	1	1		1	1	0.997
	scaffold_15	57216	57198	57401	203	Helitron_06	DNA	F	0.962	0.934	0.908	0.882	0.977	0.928		0.938	0.959	0.972	0.967	0.924	0.924		0.98	0.959	0.951
	scaffold_15	235870	235852	236078	226	MITE_02	DNA	F	1	1	1	1	1	1		1	1	1	1	1	1		1	1	1
	scaffold_16	266509	266411	266608	197	TIR_17	DNA	FR	0.893	0.969	0.947	0.978	0.954	1		0.971	1	0.965	0.957	0.848	0.913		0.894	0.876	0.928
	scaffold_16	687411	687393	688248	855	Gypsy_07	LTR	F	1	1	1	1	1	0.962		1	1	0.975	0.989	1	1		1	1	1
	scaffold_17	67889	67511	67910	399	Unknown_04	unknown	R	1	0.998	1	1	1	1		0.959	0.956	1	1	1	1		0.972	1	1
	scaffold_17	91598	91456	91612	156	Gypsy_03	LTR	R	0.949	0.928	0.923	0.929	0.959	0.916		0.946	0.926	0.931	0.923	0.837	0.924		0.758	0.946	0.9
	scaffold_17	257256	257238	257482	244	Unknown_03	unknown	F	0.931	0.956	1	0.97	0.949	0.98		0.961	1	1	1	0.882	1		0.952	0.921	0.882
	scaffold_17	393704	393686	393947	261	TIR_14	DNA	F	1	0.916	1	0.977	0.959	0.992		1	0.972	0.965	0.967	0.939	1		0.931	0.975	0.97
	scaffold_18	59325	59305	60298	993	Helitron_06	DNA	F	1	1	1	1	1	1		1	1	1	1	1	1		1	1	0.985
	scaffold_19	101586	101568	101883	315	Gypsy_11	LTR	F	0.941	1	1	0.939	0.959	1		1	0.946	1	1	0.982	1		0.965	0.964	0.974
	scaffold_19	300202	300184	300744	560	TIR_03	DNA	F	1	1	1	0.959	1	1		1	1	1	1	1	1		1	1	1
	scaffold_2	312335	312067	312353	286	Helitron_06	DNA	R	0.964	1	1	1	0.993	1		0.993	1	0.959	0.969	0.949	0.949		1	0.995	0.918
	scaffold_2	424624	422736	424642	1906	TIR_06	DNA	R	1	1	1	1	1	1		1	1	1	1	1	1		1	1	1
	scaffold_2	835850	835832	836058	226	Helitron_06	DNA	F	0.985	1	0.911	1	0.964	0.916		1	0.962	0.933	0.974	0.972	0.975		0.959	0.959	0.941
	scaffold_2	964736	964673	964800	127	Helitron_01	DNA	FR	0.753	0.812	0.751	0.733	0.659	0.809		0.79	0.585	0.811	0.838	0.732	0.819		0.726	0.728	0.707
	scaffold_2	1009644	1009626	1011049	1423	LTR_03	LTR	F	1	1	1	1	1	1		1	1	1	1	1	1		1	1	1
	scaffold_2	1610140	1610040	1610242	202	Unknown_10	unknown	FR	0.942	0.958	0.87	0.954	0.984	0.943		0.98	0.862	0.952	0.968	0.863	1		0.945	0.871	0.875
	scaffold_2	2047134	2047018	2047249	231	MITE_02	DNA	FR	0.986	0.979	0.938	0.956	0.956	0.968		0.949	0.974	0.89	1	0.958	0.965		0.947	0.883	0.891
	scaffold_2	2048315	2048124	2048506	382	Copia_13	LTR	FR	1	1	1	1	1	1		1	1	1	1	0.972	1		1	1	0.964
	scaffold_2	2056393	2055880	2056413	533	Copia_24	LTR	R	1	1	1	1	1	1		1	1	1	1	1	1		1	1	1
	scaffold_2	2420390	2420284	2420496	212	TIR_03	DNA	FR	0.884	0.981	0.86	0.931	0.971	0.96		0.937	0.868	1	0.988	0.887	0.908		0.845	0.922	0.927
	scaffold_2	2425865	2425499	2425883	384	Helitron_06	DNA	R	1	0.962	1	1	1	0.969		1	1	1	1	1	0.977		1	1	1
	scaffold_2	2468193	2468175	2469620	1445	Gypsy_09	LTR	F	1	1	1	0.974	1	1		0.959	1	1	1	0.982	1		1	1	1
	scaffold_2	2487034	2487016	2488544	1528	Unknown_01	unknown	F	1	1	1	1	1	1		1	0.964	1	1	1	1		1	1	1
	scaffold_2	2634514	2634296	2634533	237	Copia_10	LTR	R	0.958	0.897	0.946	0.802	0.96	0.919		1	0.956	0.907	0.972	0.95	0.974		0.853	0.956	0.913
	scaffold_2	2701628	2701479	2701646	167	TIR_17	DNA	R	0.9	0.845	0.839	0.928	0.864	0.877		0.942	0.845	0.872	0.921	0.908	0.875		0.896	0.873	0.75
	scaffold_20	258493	258475	258696	221	TIR_17	DNA	F	0.992	0.97	0.91	1	1	1		0.918	1	1	1	1	1		0.923	0.939	0.893
	scaffold_21	68306	68190	68423	233	MITE_02	DNA	FR	0.941	0.984	0.931	1	1	0.936		0.951	0.983	0.945	1	0.93	1		0.93	0.982	0.911
	scaffold_21	236692	236583	236801	218	TIR_17	DNA	FR	0.955	0.905	0.993	0.894	0.961	0.947		0.968	0.868	0.967	1	0.827	0.972		0.916	0.927	0.793
	scaffold_21	309871	309853	310415	562	Copia_08	LTR	F	1	1	1	1	1	1		0.972	0.972	1	1	0.97	1		1	1	0.99
	scaffold_21	357660	357640	357884	244	Helitron_06	DNA	F	0.934	0.921	0.965	0.924	0.992	0.957		1	0.944	0.956	1	0.954	0.913		0.956	0.905	0.956
	scaffold_21	359390	358145	359408	1263	Unknown_01	unknown	R	1	1	1	1	1	1		1	0.957	1	1	1	1		1	1	1
	scaffold_21	415996	415865	416127	262	LTR_09	LTR	FR	0.981	0.972	0.968	0.961	0.969	0.923		0.942	1	0.969	0.965	0.944	0.985		0.898	0.928	0.961
	scaffold_22	403637	403203	403655	452	Copia_18	LTR	R	1	1	1	1	1	1		1	1	1	1	1	1		1	1	1
	scaffold_23	205143	205125	205687	562	Unknown_01	unknown	F	1	1	1	1	1	1		1	1	1	1	1	1		1	1	1
	scaffold_23	352709	352691	353026	335	Helitron_06	DNA	F	1	0.959	1	1	1	0.969		1	1	1	1	0.977	1		0.98	1	1
	scaffold_24	266994	264287	269702	5415	Copia_05	LTR	FR	0	0	0	0.007	0.092	0		0.004	0.048	0.053	0.211	0.069	0.453		0	0	0
	scaffold_24	307186	307166	307640	474	MITE_01	DNA	F	1	1	1	1	1	1		1	1	1	1	1	1		0.961	1	1
	scaffold_26	21785	21664	21906	242	TIR_17	DNA	FR	0.969	1	0.921	0.929	0.98	0.983		1	0.949	1	1	0.921	0.967		0.85	0.922	0.897
	scaffold_27	24740	24384	24759	375	Copia_01	LTR	R	1	1	1	1	1	1		1	1	1	0.974	0.977	1		0.972	0.989	0.974
Y	scaffold_28	90657	87562	93753	6191	Copia_06	LTR	FR	0	0.027	0	0.028	0.191	0		0	0.072	0.081	0.123	0.158	0.099		0	0.299	0.307
	scaffold_3	202253	202155	202352	197	TIR_17	DNA	FR	0.904	0.901	0.912	0.942	0.889	1		0.852	0.906	0.87	0.963	0.832	0.979		0.906	0.897	0.835
	scaffold_3	224879	222225	224897	2672	Copia_13	LTR	R	1	1	1	0.977	1	1		0.984	1	0.924	1	1	1		1	1	0.982
	scaffold_3	257861	257843	260243	2400	Unknown_01	unknown	F	1	1	1	1	1	1		1	1	1	0.962	1	1		1	1	1
	scaffold_3	325903	325580	325921	341	Gypsy_11	LTR	R	0.877	0.931	0.97	0.942	0.965	0.995		0.918	0.934	1	1	0.929	1		0.977	0.957	0.987
	scaffold_3	463604	462220	463622	1402	Copia_05	LTR	R	1	1	1	1	1	1		1	1	0.972	1	1	1		1	1	1
	scaffold_3	658412	658266	658560	294	Copia_06	LTR	FR	0.93	1	0.956	1	1	1		1	1	0.965	1	0.913	1		0.938	0.955	0.939
	scaffold_3	714431	714413	717479	3066	LARD_01	nonLTR	F	1	0.951	1	1	1	1		0.965	1	1	1	0.965	0.972		1	1	1
	scaffold_3	861162	861144	863283	2139	LARD_01	nonLTR	F	1	1	1	1	1	1		1	1	1	1	1	1		1	1	1
	scaffold_3	957736	957718	958135	417	Helitron_05	DNA	F	0.967	1	1	0.946	1	1		1	1	1	1	1	1		0.98	0.997	0.985
Y	scaffold_3	1093494	1087193	1093513	6320	Copia_06	LTR	R	0	0	0.044	0	0.072	0.048		0	0	0.138	0.146	0.489	0.132		0.01	0.378	0.211
	scaffold_3	1300779	1300335	1301224	889	Unknown_01	unknown	FR	1	1	1	1	1	1		1	0.974	1	0.983	0.942	1		1	1	1
	scaffold_3	1304939	1304851	1305023	172	LTR_13	LTR	FR	0.828	0.907	0.824	0.916	0.964	0.974		0.88	0.724	0.724	0.784	0.535	0.763		0.86	0.849	0.791
	scaffold_3	1343404	1343386	1343938	552	Helitron_03	DNA	F	1	1	1	0.984	1	1		1	1	1	1	0.961	1		1	1	1
	scaffold_3	2048088	2047819	2048106	287	Helitron_02	DNA	R	1	0.982	1	1	1	1		1	0.97	1	1	1	0.957		0.977	1	0.993
	scaffold_30	59132	59112	59766	654	TIR_17	DNA	F	1	1	1	1	1	1		1	1	1	1	1	1		1	1	1
	scaffold_4	31961	30269	31979	1710	Gypsy_13	LTR	R	1	1	1	1	1	1		1	1	1	1	1	1		1	1	1
	scaffold_4	82086	81760	82105	345	LTR_09	LTR	R	1	0.972	0.947	1	1	1		0.997	0.964	1	1	0.974	1		0.984	1	0.969
	scaffold_4	238764	238661	238868	207	Copia_18	LTR	FR	0.914	0.968	0.949	0.966	0.966	0.922		0.954	0.968	0.966	0.96	0.834	0.854		0.976	0.928	0.854
	scaffold_4	444548	444530	444707	177	Copia_10	LTR	F	0.939	0.857	0.923	0.938	0.878	0.854		0.923	0.957	0.826	0.957	0.849	0.885		0.882	0.87	0.855
	scaffold_4	468325	468307	468488	181	Copia_10	LTR	F	0.977	1	0.944	0.949	0.913	0.877		0.97	1	1	0.939	1	0.962		0.954	0.896	0.826
	scaffold_4	678665	677787	678683	896	Unknown_07	unknown	R	1	1	1	1	0.975	1		1	1	0.967	1	1	1		1	0.989	1
	scaffold_4	1570889	1570870	1571326	456	Unknown_05	unknown	F	0.98	0.961	1	0.936	1	1		1	1	1	1	1	1		1	1	1
	scaffold_4	1823563	1822443	1823581	1138	Copia_01	LTR	R	1	1	0.98	0.974	1	1		1	1	1	0.969	1	1		0.974	1	1
	scaffold_4	2034908	2034890	2035382	492	Unknown_04	unknown	F	1	0.977	1	1	1	1		1	1	1	0.97	1	1		1	1	1
	scaffold_5	242146	242128	242377	249	Copia_10	LTR	F	0.944	0.926	0.923	1	0.979	0.975		0.949	0.954	0.965	0.905	1	0.977		0.91	0.949	0.934
	scaffold_5	428508	428430	428586	156	Copia_07	LTR	FR	0.746	0.84	0.808	0.873	0.799	0.796		0.925	0.853	0.965	0.882	0.813	0.886		0.866	0.79	0.756
	scaffold_5	495915	495677	495933	256	TIR_14	DNA	R	1	1	0.882	0.98	1	0.915		1	1	0.952	1	0.931	0.974		0.957	0.965	0.915
	scaffold_5	588867	588849	589133	284	Copia_02	LTR	F	1	0.967	1	0.969	0.97	1		1	1	1	1	0.984	1		1	0.961	0.845
	scaffold_5	711672	711554	711791	237	TIR_17	DNA	FR	0.923	0.964	0.961	0.963	0.961	0.954		0.965	0.91	0.894	1	0.887	0.97		0.933	0.919	0.933
	scaffold_5	865303	865220	865386	166	Copia_05	LTR	FR	0.917	0.878	1	0.883	0.945	0.854		0.738	0.92	0.874	1	0.805	0.936		0.828	0.74	0.814
	scaffold_5	869621	868609	869639	1030	Gypsy_16	LTR	R	1	1	1	1	1	1		1	1	1	1	1	1		1	1	1
	scaffold_5	870890	870828	870951	123	Copia_02	LTR	FR	0.859	0.912	0.723	0.747	0.78	0.777		0.815	0.874	0.725	0.82	0.619	0.767		0.804	0.67	0.59
	scaffold_5	1124875	1124765	1124986	221	MITE_03	DNA	FR	0.986	0.85	0.896	0.907	1	1		0.941	0.921	0.996	0.979	0.969	0.937		0.968	0.89	0.887
	scaffold_5	1176142	1175852	1176160	308	TIR_08	DNA	R	1	0.947	1	1	1	1		1	1	0.977	1	1	1		1	1	0.962
	scaffold_5	1694317	1694299	1694562	263	HAT_01	DNA	F	1	1	0.979	0.89	1	0.956		1	0.965	0.974	1	1	0.967		0.975	0.954	0.938
	scaffold_6	359581	359477	359685	208	Copia_18	LTR	FR	0.932	0.907	0.97	0.897	0.948	0.958		0.972	1	1	0.902	0.966	0.905		0.862	0.903	0.849
	scaffold_6	705934	705592	706278	686	Copia_08	LTR	FR	1	0.997	1	0.971	0.984	1		1	1	0.979	1	1	1		1	0.993	0.989
	scaffold_6	941522	941503	941797	294	Gypsy_01	LTR	F	0.969	0.959	1	0.98	1	0.972		1	1	1	1	0.964	0.974		0.923	0.951	0.921
	scaffold_6	1220839	1220576	1221024	448	Gypsy_03	LTR	FR	1	1	0.947	0.979	1	0.988		1	0.982	0.974	1	0.99	1		0.964	0.95	0.976
	scaffold_6	1485581	1483894	1487268	3374	Unknown_01	unknown	FR	1	1	1	1	1	1		1	1	1	1	1	1		1	1	1
	scaffold_6	1532650	1532312	1532668	356	LTR_13	LTR	R	1	1	0.982	1	1	1		1	1	1	1	1	1		1	1	1
	scaffold_7	561983	561884	562084	200	TIR_17	DNA	FR	0.95	0.905	1	0.94	0.908	0.837		0.975	1	0.923	0.928	0.865	0.955		0.908	0.871	0.835
	scaffold_7	772354	772343	772620	277	MITE_02	DNA	F	1	1	1	1	1	0.95		0.948	1	1	1	0.978	1		0.942	0.94	0.938
	scaffold_8	77934	77737	77952	215	LTR_10	LTR	R	0.908	1	1	0.891	0.913	0.947		0.989	0.974	1	0.977	0.984	0.939		0.949	0.857	0.84
	scaffold_8	236638	231102	236656	5554	Copia_05	LTR	R	1	1	1	1	1	1		1	1	1	0.967	1	1		1	1	0.98
	scaffold_8	1257799	1257313	1257817	504	Helitron_06	DNA	R	1	1	1	1	1	1		1	1	1	1	1	1		1	1	1
	scaffold_9	48452	48270	48470	200	TIR_17	DNA	R	0.972	0.956	0.98	1	0.97	0.913		1	1	0.934	0.951	1	1		0.954	0.951	0.885
	scaffold_9	722685	722667	723052	385	Gypsy_05	LTR	F	0.974	1	1	1	1	1		1	1	1	1	0.962	1		1	1	1
	scaffold_9	876500	875467	876519	1052	Helitron_06	DNA	R	1	1	1	0.961	1	1		0.977	1	0.913	1	1	1		1	1	0.957
	scaffold_9	1058732	1058361	1058750	389	TIR_10	DNA	R	1	1	1	1	1	1		1	1	1	1	1	1		1	1	0.989
	scaffold_9	1064534	1064132	1064553	421	Unknown_03	unknown	R	1	1	1	1	1	1		1	0.957	1	0.962	1	1		1	0.984	1
	scaffold_9	1178514	1178413	1178616	203	Gypsy_03	LTR	FR	0.848	0.88	0.888	0.862	0.935	0.901		0.977	1	0.951	0.88	0.929	0.931		0.841	0.956	0.838
	scaffold_9	1178857	1178839	1179213	374	Gypsy_03	LTR	F	0.974	1	1	1	1	1		1	1	1	1	1	1		0.984	1	1
	scaffold_9	1393743	1393535	1393761	226	Copia_10	LTR	R	0.929	0.956	1	0.895	0.984	0.97		1	0.947	0.957	1	0.885	1		0.941	0.944	0.891
	scaffold_9	1493596	1493428	1493614	186	Copia_07	LTR	R	0.954	0.949	0.938	0.933	1	0.857		0.742	0.788	0.85	1	0.814	0.926		0.901	0.799	0.763
	scaffold_9	1502884	1502784	1502984	200	Copia_10	LTR	FR	0.91	0.913	0.973	0.914	0.891	0.982		0.932	0.922	1	1	0.962	0.946		0.828	0.959	0.875
	scaffold_9	1509194	1508838	1509218	380	Copia_11	LTR	R	0.952	1	1	1	1	1		0.972	1	0.952	0.975	1	1		1	1	1
Y	scaffold_1	2426670	2426652	2427031	379	Helitron_06	DNA	F	0	0	0	0.038	0.637	0.765		0.03	0.36	0.76	1	0.964	0.962		0	0.969	1
Y	scaffold_1	3267452	3267434	3272394	4960	Copia_08	LTR	F	0	0	0	0	0.785	0.87		0.173	0.15	0.268	0.337	0.143	0.263		0	0.137	0.493
Y	scaffold_10	1057673	1057048	1058299	1251	TIR_09	DNA	FR	0.09	0.306	0.076	0.013	0.303	0.747		0	0.016	0.514	0.703	0.714	0.697		0	0.518	0.644
Y	scaffold_11	105996	105813	106016	203	Copia_14	LTR	R	0	0	0	0	0.693	0.801		0	0.364	0.892	1	0.835	0.852		0	0.852	0.83
Y	scaffold_11	427297	427279	428855	1576	TIR_07	DNA	F	0	0	0	0	0.668	0.839		0.031	0.173	0.852	0.962	0.99	1		0	0.992	1
Y	scaffold_11	1059258	1057989	1059277	1288	Unknown_06	unknown	R	0	0	0	0	0.618	0.643		0	0.128	0.878	1	0.984	1		0	0.964	1
Y	scaffold_11	1177509	1177491	1183087	5596	Copia_07	LTR	F	0	0	0.043	0.028	0.503	0.758		0	0.23	0.688	0.972	0.984	1		0	0.964	0.985
	scaffold_13	579907	578717	579926	1209	Unknown_08	unknown	R	0.929	0.949	0.947	0.566	1	1		0.03	0.36	0.901	1	1	0.992		0.938	1	1
	scaffold_14	11567	11549	11837	288	Copia_07	LTR	F	0.694	0.215	0.319	0.438	0.663	1		0.066	0.248	0.727	0.961	0.965	1		0.689	0.683	0.696
Y	scaffold_17	541793	541775	542887	1112	Unknown_06	unknown	F	0	0	0	0	0.799	0.785		0.086	0.331	0.877	0.975	0.967	0.957		0	1	1
Y	scaffold_2	721627	721153	721645	492	Copia_16	LTR	R	0	0	0	0	0.544	0.918		0	0.234	0.74	1	1	0.995		0	0.696	0.975
Y	scaffold_2	1878682	1878180	1878702	522	Copia_15	LTR	R	0	0	0	0	0.563	0.865		0	0.188	0.903	0.982	1	1		0	1	1
Y	scaffold_2	2366873	2366854	2371946	5092	Copia_04	LTR	F	0	0	0.021	0.118	0.148	0.584		0	0.09	0.143	0.036	0.082	0.406		0	0.048	0.206
Y	scaffold_2	2619361	2619247	2621806	2559	Copia_10	LTR	FR	0	0	0.017	0	0.689	0.797		0	0.187	0.808	0.934	0.933	1		0	0.965	0.907
Y	scaffold_2	2629701	2626908	2632494	5586	Copia_07	LTR	FR	0	0	0.012	0	0.562	0.652		0.021	0.178	0.848	1	1	0.98		0	1	1
Y	scaffold_20	171076	171057	172755	1698	Copia_04	LTR	F	0	0	0	0	0.571	0.786		0	0.309	0.832	1	0.974	1		0	1	1
Y	scaffold_21	62769	60707	62787	2080	PiggyBac_01	DNA	R	0	0	0	0.038	0.428	0.614		0.021	0.184	0.873	1	0.972	0.98		0	0.956	0.98
Y	scaffold_3	1342342	1342260	1342424	164	Copia_11	LTR	FR	0	0	0	0.02	0.593	0.6		0.008	0.23	0.82	0.908	0.936	0.928		0	0.794	0.794
Y	scaffold_3	1523900	1518959	1523918	4959	Copia_08	LTR	R	0	0	0	0.02	0.26	0.069		0	0.158	0.763	0.742	0.791	0.906		0	0.283	0.901
	scaffold_4	2008275	2008257	2010332	2075	Unknown_12	unknown	F	0.207	0.235	0.586	0.701	0.4	0.043		1	0.75	0.806	0.322	0.724	0.804		0.742	0.732	0.59
Y	scaffold_5	379759	378867	380646	1779	TIR_04	DNA	FR	0.257	0	0.371	0	0.54	0.881		0.03	0.189	0.89	0.856	0.914	1		0	0.964	0.993
Y	scaffold_6	342070	336927	342088	5161	Copia_03	LTR	R	0	0	0	0.035	0.75	0.191		0	0.212	0.757	0.854	0.85	0.666		0	0.985	0.888
Y	scaffold_6	917750	917226	917770	544	MITE_03	DNA	R	0	0	0	0	0.416	0.663		0	0.337	0.794	0.972	0.934	1		0	0.915	0.684
Y	scaffold_6	1287809	1281780	1287829	6049	Helitron_06	DNA	R	0	0	0	0	0.179	0.748		0	0.118	0.451	1	0.836	0.827		0	0.864	0.949
Y	scaffold_7	1766392	1765122	1766411	1289	Unknown_06	unknown	R	0.215	0	0	0.123	0.549	0.85		0.077	0.14	0.781	1	0.974	1		0	0.985	1
Y	scaffold_8	935229	932211	938247	6036	Helitron_06	DNA	FR	0	0	0	0.009	0.536	0.611		0.012	0.15	0.603	0.824	0.745	0.736		0.011	0.433	0.865
Y	scaffold_9	123163	123082	123246	164	Copia_11	LTR	FR	0.793	0.805	0.854	0.913	0.543	0.107		0.766	0.608	0.132	0	0.163	0.025		0.793	0.011	0
	scaffold_9	176964	176699	176982	283	Copia_07	LTR	R	0	0	0	0.007	0.137	0		0.487	0.171	0.48	0.577	0.551	0.614		0	0.429	0.674
	scaffold_9	1204350	1204332	1205541	1209	Unknown_08	unknown	F	0.498	1	0.584	0.418	1	0.961		0.859	0.382	0.984	1	0.941	1		0.903	1	1
Y	scaffold_9	1443709	1440964	1446455	5491	Copia_11	LTR	FR	0	0	0	0	0.118	0		0	0.382	0.299	0.432	0.618	0.862		0	0.487	0.902
